# Homology-mediated transformation of frog-killing fungus *Batrachochytrium dendrobatidis* illuminates chytrid development and pathogenesis

**DOI:** 10.1101/2025.08.29.673073

**Authors:** Stephanie M. Brody, Erik Kalinka, Sarah Prostak, Tamilie Carvalho, Jarrett Man, Timothy Y. James, Lillian K. Fritz-Laylin

## Abstract

The chytrid fungus *Batrachochytrium dendrobatidis* (*Bd*) infects amphibians and causes chytridiomycosis, a disease linked to global amphibian decline. Despite its ecological importance, *Bd* has lacked robust tools for genetic manipulation, limiting molecular insights into its development and pathogenicity. Here, we establish homologous recombination as a system for stable transformation of *Bd*, enabling targeted chromosomal integration of exogenous DNA, endogenous protein tagging, and targeted gene deletion. We use this system to visualize *Bd* infection in live amphibians to enhance understanding of host invasion and pathogenesis. We also use this system to test a previous hypothesis regarding the role of chitin synthases in *Bd* development by tagging the endogenous chitin synthase Myo17D and observing its rapid relocalization to the plasma membrane during *de novo* cell wall assembly. Finally, we use our homologous recombination approach for targeted gene deletion by knocking out the *URA3* locus, and confirm the resulting genotype and phenotype via sequencing and drug resistance assays. This genetic transformation system offers a foundational tool for molecular studies of *Bd*, advancing our capacity to dissect molecular mechanisms of chytrid pathogenesis.
