## Supplementary material for "Homology-mediated transformation of frog-killing fungus *Batrachochytrium dendrobatidis* illuminates chytrid development and pathogenesis": Data S2

### Sheet: Sheet1
Dataset_S2_Primers used in PCR screening
Purpose	Forward primer sequence (5’→ 3’)	Reverse primer sequence (5’→ 3’)	Amplicon size	Related Figure
Sequence verification BdGAPDH left homology arm	CGGTTCCAGCCAATACCAGA	CTATGCGCTCTACCTTGGGG	1983 bp
Sequence verification BdGAPDH right homology arm	CTTTCCGTGTCTCCACTCCC	CGATTTAGGTCCTGTTCCCCC	1935 bp
BdGAPDH-mRuby3 insert 5' end	GGCAGCAGCAATCAACTGTC	AGTGGCCAGAATGTCGAAGG	1638 bp	Fig. 2A
BdGAPDH-mRuby3 insert 3' end	GTGGTGATGGAAGGCTCTGT	AGTGCCCCTGAAGCATTTGA	4253 bp	Fig. 2A
Sequence verification Myo17D left homology arm	TCATTGGAGTGTCGCCTAGC	CATCGAGTTGTTGCCTTGGT	1902 bp
Sequence verification Myo17D right homology arm	ACGCAATTCATCAGCATCGC	TGTGCAGCATTAAAGCGGAG	2042 bp
Myo17D-mRuby3 insert 5' end	TCATTGGAGTGTCGCCTAGC	ATAGGTCAGGCTCTCGCTGA	3135 bp	Fig. 4D
Myo17D-mRuby3 insert 3' end	ATGGTGTCTAAAGGAGAGGAA	TGTGCAGCATTAAAGCGGAG	4001 bp	Fig. 4D
Sequence verification BdURA3 left homology arm	AATCCAGCCGATTGCTTTGC	AGCGACAAGCTGGACAATGA	2129 bp
Sequence verification BdURA3 right homology arm	GCAAATGGCTTGCAGACACA	TGCGACTACCCAGGATCAGA	2050 bp
BdURA3 locus 5' end	AATCCAGCCGATTGCTTTGC	AATGCGTTGCTGGTATGCAC	2726 bp	Fig. 5B, S3C
BdURA3 locus 3' end	GCCAACCATTCCAATCCTGC	TGCGACTACCCAGGATCAGA	2535 bp	Fig. 5B, S3C
BdURA3 hph replacement 5' end	AATCCAGCCGATTGCTTTGC	ATAGGTCAGGCTCTCGCTGA	2165 bp	Fig. 5B, S3C
BdURA3 hph replacement 3' end	GTAAAAAGCCTGAACTCACCGC	TGCGACTACCCAGGATCAGA	2759 bp	Fig. 5B, S3C
BdURA3 bsr replacement 5' end	AATCCAGCCGATTGCTTTGC	CAATTCACGAATCCCAACTGCC	2264 bp	Fig. S3C
BdURA3 bsr replacement 3' end	GCCAAGCCTTTGTCTCAAGAAG	TGCGACTACCCAGGATCAGA	2115 bp	Fig. S3C
