## Supplementary material for "Homology-mediated transformation of frog-killing fungus *Batrachochytrium dendrobatidis* illuminates chytrid development and pathogenesis": Data S1

### Sheet: Sheet1
Dataset S1_Plasmids used in this study.
Name	Expression cassette (s)	Selection marker/antibiotic resistance		Addgene RRID	Reference	Comments	Insert(s)
							Number of Inserts	Insert 1		Insert 2		Insert 3
		Prokaryotic	Eukaryotic					Name	Source DNA	Name	Source DNA	Name	Source DNA
pEK33	BdURA3_LHA1-Hshph-G4S-cMyc-BdURA3_RHA1	ampicillin	hygromycin B	214945	This work		3	BdURA3LHA1	Bd JEL423 genomic DNA	Hshph-G4S-cMyc	pGI3EM17	BdURA3RHA1	Bd JEL423 genomic DNA
pEK42	BdGAPDH_LHA2-G4S-HsmRuby3-ScADH1ter; SpH2Bpro-Hshph-BdGAPDH_RHA2	ampicillin	hygromycin B	214958	This work		1	BdGAPDH_LHA2-G4S-HsmRuby3-ScADH1ter; SpH2Bpro-Hshph-BdGAPDH_RHA2	Twist Bioscience
pEK48	BdMyo17D_LHA-G4S-HsmRuby3-ScADH1ter; SpH2Bpro-Hshph-BdMyo17D_RHA	ampicillin	hygromycin B	214964	This work		1	BdMyo17D_LHA-G4S-HsmRuby3-ScADH1ter; SpH2Bpro-Hshph-BdMyo17D_RHA	Twist Bioscience
pSB02	BdURA3_LHA2-bsr-BdURA3_RHA2	ampicillin	blasticidin S	230991	This work		1	BdURA3_LHA1-bsr-BdURA3_RHA1	Twist Bioscience
